# CRISPR-Cas12a-assisted PCR tagging of mammalian genes

**DOI:** 10.1101/473876

**Authors:** Julia Fueller, Konrad Herbst, Matthias Meurer, Krisztina Gubicza, Bahtiyar Kurtulmus, Julia D. Knopf, Daniel Kirrmaier, Benjamin C. Buchmuller, Gislene Pereira, Marius K. Lemberg, Michael Knop

**Author notes:** These authors contributed equally to this work (Julia Fueller, Konrad Herbst, Matthias Meurer). These authors contributed equally to this work (Krisztina Gubicza, Bahtiyar Kurtulmus).

## Abstract

Here we describe a time-efficient strategy for endogenous C-terminal gene tagging in mammalian tissue culture cells. An online platform is used to design two long gene-specific oligonucleotides for PCR with generic template cassettes to create linear dsDNA donors, termed PCR cassettes. PCR cassettes encode the tag (e.g. GFP), a Cas12a CRISPR RNA for cleavage of the target locus and short homology arms for directed integration via homologous recombination. The integrated tag is coupled to a generic terminator shielding the tagged gene from the co-inserted auxiliary sequences. Co-transfection of PCR cassettes with a Cas12a-encoding plasmid leads to robust endogenous expression of tagged genes, with tagging efficiency of up to 20% without selection, and up to 60% when selection markers are used. We used target-enrichment sequencing to investigate all potential sources of artefacts. Our work outlines a quick strategy particularly suitable for exploratory studies using endogenous expression of fluorescent protein tagged genes
