## Supplementary Table S2 - detailed template plasmid info for "CRISPR-Cas12a-assisted PCR tagging of mammalian genes"

### Sheet: Sheet2
							Cassette size (bp)
Final Nr.	Tag	forward cloning primer	reverse cloning primer	Template	size (w/o linker and Stop)	Restriction sites used #	Markerless	Zeocin	Puromycin	Reference (template plasmid)	Reference (tag)	Use with primers	Markerless plasmid name	Addgene # Markerless	Zeocin plasmid name	Addgene # Zeocin	Puromycin plasmid name	Addgene # Puromycin	Application
01	moxBFP	BamHI-eGFP.for	SpeI-FP.rev	68064 (Addgene)	714	BamHI+SpeI	1226	2170	2395	doi: 10.1038/ncomms8670	doi: 10.1038/ncomms8670	M1/M2	pMaCTag-01	119980	pMaCTag-Z01	120044	pMaCTag-P01	120012	Imaging
02	TagBFP	BamHI-TagBFP.for	SpeI-TagBFP.rev	pMaM534	696	BamHI+SpeI	1208	2152	2377		doi: 10.1016/j.chembiol.2008.08.006	M1/M2	pMaCTag-02	119981	pMaCTag-Z02	120045	pMaCTag-P02	120013	Imaging
03	moxCerulean3	BamHI-moxCerulean3.for	SpeI-moxCerulean3.rev	68066 (Addgene)	714	BamHI+SpeI	1226	2170	2395	doi: 10.1038/ncomms8670	doi: 10.1038/ncomms8670	M1/M2	pMaCTag-03	119982	pMaCTag-Z03	120046	pMaCTag-P03	120014	Imaging
04	mTFP1	BamHI-mTFP1.for	SpeI-mTFP1.rev	pMaM18	705	BamHI+SpeI	1217	2161	2386	full gene synthesis (yeast codon usage)	doi: 10.1042/bj20060874	M1/M2	pMaCTag-04	119983	pMaCTag-Z04	120047	pMaCTag-P04	120015	Imaging
05	eGFP	BamHI-eGFP.for	eGFP-SpeI.rev	pEGFP-N1	714	BamHI+SpeI	1226	2170	2395	Clonetech	doi: 10.1016/0378-1119(95)00685-0.	M1/M2	pMaCTag-05	119984	pMaCTag-Z05	120048	pMaCTag-P05	120016	Imaging
06	sfGFP	BamHI-sfGFP.for	SpeI-FP.rev	Lemberg Lab	711	BamHI+SpeI	1223	2167	2392	full gene synthesis (mammalian codon usage)	doi: 10.1038/nbt1172	M1/M2	pMaCTag-06	119985	pMaCTag-Z06	120049	pMaCTag-P06	120017	Imaging
07	mNeonGreen	BamHI-eGFP.for	SpeI-FP.rev	pMaM529	705	BamHI+SpeI	1217	2161	2386	full gene synthesis (mammalian codon usage)	doi: 10.1038/nmeth.2413	M1/M2	pMaCTag-07	124786	pMaCTag-Z07	124790	pMaCTag-P07	124788	Imaging
08	mClover3	BamHI-eGFP.for	SpeI-mClover3.rev	74252 (Addgene)	681	BamHI+SpeI	1193	2137	2362	doi: 10.1038/srep20889	doi: 10.1038/srep20889	M1/M2	pMaCTag-08	119987	pMaCTag-Z08	120051	pMaCTag-P08	120019	Imaging
09	mVenus	BamHI-eGFP.for	SpeI-FP.rev	54640 (Addgene)	714	BamHI+SpeI	1226	2170	2395	gift from Michael Davidson	doi: 10.1021/bi0516273	M1/M2	pMaCTag-09	119988	pMaCTag-Z09	120052	pMaCTag-P09	120020	Imaging
10	mKOk	BamHI-mKOk.for	SpeI-mKOk.rev	85975 (Addgene)	651	BamHI+SpeI	1163	2107	2332	doi: 10.1093/nar/gkv1542	doi: 10.1038/nmeth.1235	M1/M2	pMaCTag-10	119989	pMaCTag-Z10	120053	pMaCTag-P10	120021	Imaging
11	mScarlet-i	BamHI-eGFP.for	mScarlet-STOP-Spel.rev	85044 (Addgene)	693	BamHI+SpeI	1205	2149	2374	doi: 10.1038/nmeth.4074	doi: 10.1038/nmeth.4074	M1/M2	pMaCTag-11	119990	pMaCTag-Z11	120054	pMaCTag-P11	120022	Imaging
12	mScarlet	BamHI-eGFP.for	SpeI-FP.rev	85042 (Addgene)	693	BamHI+SpeI	1205	2149	2374	doi: 10.1038/nmeth.4074	doi: 10.1038/nmeth.4074	M1/M2	pMaCTag-12	119991	pMaCTag-Z12	120055	pMaCTag-P12	120023	Imaging
13	mCherry	BamHI-eGFP.for	SpeI-FP.rev	pMaM57	705	BamHI+SpeI	1217	2161	2386		doi: 10.1038/nbt1037	M1/M2	pMaCTag-13	119992	pMaCTag-Z13	120056	pMaCTag-P13	120024	Imaging
14	mNeptune2.5	BamHI-eGFP.for	SpeI-FP.rev	51310 (Addgene)	729	BamHI+SpeI	1241	2185	2410	doi: 10.1038/nmeth.2888	doi: 10.1038/nmeth.2888	M1/M2	pMaCTag-14	119993	pMaCTag-Z14	120057	pMaCTag-P14	120025	Imaging
15	miRFP670	BglII-miRFP670.for	SpeI-miRFP670.rev	79987 (Addgene)	942	BglII+SpeI	1454	2398	2623	doi: 10.1038/ncomms12405	doi: 10.1038/ncomms12405	M1/M2	pMaCTag-15	119994	pMaCTag-Z15	120058	pMaCTag-P15	120026	Imaging
16	Dronpa3	BamHI-Dronpa3.for	SpeI-Dronpa3.rev	54655 (Addgene)	672	BamHI+SpeI	1184	2128	2353	gift from Michael Davidson	doi: 10.1529/biophysj.107.105882	M1/M2	pMaCTag-16	119995	pMaCTag-Z16	120059	pMaCTag-P16	120027	Imaging
17	mEos4b	BamHI-mEos4b.for	SpeI-mEos4b.rev	54814 (Addgene)	678	BamHI+SpeI	1190	2134	2359	doi: 10.1038/nmeth.3225	doi: 10.1038/nmeth.3225	M1/M2	pMaCTag-17	119996	pMaCTag-Z17	120060	pMaCTag-P17	120028	Imaging
18	mKeima8.5	BamHI-hmKeima8.5.for	SpeI-hmKeima8.5.rev	pMaM329	663	BamHI+SpeI	1175	2119	2344	doi: 10.1091/mbc.E14-10-1473	doi: 10.1091/mbc.E14-10-1473	M1/M2	pMaCTag-18	119997	pMaCTag-Z18	120061	pMaCTag-P18	120029	Imaging
19	mCherry-mNeonGreen	BamHI-eGFP.for	SpeI-FP.rev	HD1022 (Lemberg Lab)	1453	BamHI+SpeI	1965	2909	3134	Lemberg lab	doi: 10.1091/mbc.E15-07-0525	M1/M2	pMaCTag-19	124787	pMaCTag-Z19	124791	pMaCTag-P19	124789	Imaging
20	10xSuntag	BamHI-SunTag.for	10xSunTag-SpeI.rev	84561 (Addgene)	705	BamHI+SpeI	1217	2161	2386	doi: 10.1126/science.aaf1084	doi: 10.1016/j.cell.2014.09.039	M1/M2	pMaCTag-20	119999	pMaCTag-Z20	120063	pMaCTag-P20	120031	Imaging
21	24xSunTag	BamHI-SunTag.for	24xSuntag-SpeI.rev	84561 (Addgene)	1713	BamHI+SpeI	2225	3169	3394	doi: 10.1126/science.aaf1084	doi: 10.1016/j.cell.2014.09.039	M1/M2	pMaCTag-21	120000	pMaCTag-Z21	120064	pMaCTag-P21	120032	Imaging
22	SNAP	BamHI-SNAP.for	SNAP-SpeI.rev	pCopiaSNAPCal1 (Erhardt Lab)	543	BamHI+SpeI	1055	1999	2224		doi: 10.1038/nbt765	M1/M2	pMaCTag-22	120001	pMaCTag-Z22	120065	pMaCTag-P22	120033	Imaging
23	Halo	BamHI-Halo.for	Halo-SpeI.rev	64691 (Addgene)	888	BamHI+SpeI	1400	2344	2569	doi: 10.1038/nchem.2002	doi: 10.1021/cb800025k	M1/M2	pMaCTag-23	120002	pMaCTag-Z23	120066	pMaCTag-P23	120034	Imaging
24	TAP	BamHI-TAP.for	TAP-SpeI.rev	20916 (Addgene)	543	BamHI+SpeI	1055	1999	2224	doi: 10.1101/gad.1765109	doi: 10.1006/meth.2001.1183	M1/M2	pMaCTag-24	120003	pMaCTag-Z24	120067	pMaCTag-P24	120035	PPIs
25	YFP-LID	BamHI-YFP-fwd	SpeI-LID-rev	31767 (Addgene)	1098	BamHI+SpeI	1610	2554	2779	doi: 10.1038/nchembio.598	doi: 10.1038/nchembio.598	M1/M2	pMaCTag-25	120004	pMaCTag-Z25	120068	pMaCTag-P25	120036	function
26	mAID-Clover			Schiebel Lab	939	BamHI+XbaI	1451	2395	2620		doi: 10.1016/j.celrep.2016.03.001	M1/M2	pMaCTag-26	120005	pMaCTag-Z26	120069	pMaCTag-P26	120037	function
27	1xHA	1xHA.for	1xHA.rev	-	27	annealing only	539	1483	1708		doi: 10.1128/MCB.8.5.2159	M1/M2	pMaCTag-27	120006	pMaCTag-Z27	120070	pMaCTag-P27	120038	detection
28	3xHA	3xHA.for	3xHA.rev	-	90	annealing only	602	1546	1771		doi: 10.1128/MCB.8.5.2159	M1/M2	pMaCTag-28	120007	pMaCTag-Z28	120071	pMaCTag-P28	120039	detection
29	Strep-II	Strep-II.for	Strep-II.rev	-	24	annealing only	536	1480	1705		doi: 10.1006/jmbi.1996.0061	M1/M2	pMaCTag-29	120008	pMaCTag-Z29	120072	pMaCTag-P29	120040	detection
30	VSV-G	VSVG.for	VSVG.rev	-	33	annealing only	545	1489	1714		doi: 10.1002/j.1460-2075.1986.tb04306.x	M1/M2	pMaCTag-30	120009	pMaCTag-Z30	120073	pMaCTag-P30	120041	detection
31	V5	V5.for	V5.rev	-	42	annealing only	554	1498	1723		doi: 10.1099/0022-1317-72-7-1551	M1/M2	pMaCTag-31	120010	pMaCTag-Z31	120074	pMaCTag-P31	120042	detection
32	S-Tag	S Tag.for	S Tag.rev	-	45	annealing only	557	1501	1726		McCormick M and Mierendorf R. (1994) S Tag a multipurpose fusion peptide for recombinant proteins in Novations 1, 4–6	M1/M2	pMaCTag-32	120011	pMaCTag-Z32	120075	pMaCTag-P32	120043	detection
33	FLAG	FLAG.for	FLAG.rev	-	24	annealing only	536	1480	1705		doi:10.1038/nbt1088-1204	M1/M2	pMaCTag-33	119986	pMaCTag-Z33	120050	pMaCTag-P33	120018	detection
34	3xFLAG	3xFLAG.for	3xFLAG.rev	-	59	annealing only	571	1515	1740		doi:10.1038/nbt1088-1204	M1/M2	pMaCTag-34	119998	pMaCTag-Z34	120062	pMaCTag-P34	120030	detection
						# to clone into BamHI+SpeI backbone of pMaM523/526/541
