## Supplementary Table S4 - Oligos for "CRISPR-Cas12a-assisted PCR tagging of mammalian genes"

### Sheet: Oligos
Name	Sequence (5'-3')	PAM	Cas12a	PAM distance to Stop (bases between PAM and Stop)	DSB position (direct strand)	Protospacer sequence (5'-3')
ACTN4-GS-linker.for	CGCATGGCGCCATACCAGGGCCCTGACGCCGTGCCCGGTGCCCTCGACTACAAGTCCTTCTCCACGGCCTTGTATGGCGAGAGCGACCTGTCAGGTGGAGGAGGTAGTG
ARF1-GS-linker.for	AACTGGTACATTCAGGCCACCTGCGCCACCAGCGGCGACGGGCTCTATGAAGGACTGGACTGGCTGTCCAATCAGCTCCGGAACCAGAAGTCAGGTGGAGGAGGTAGTG
C1QC-seq.fw	CAGAGGGCAGGTCAGTGG
CANX-3utr-seq.fw	CCTTTTAAATACCGCTCTGG
CANX-C-Seq-fwd	ACCCTCAGTCTGGCTGATCT
CANX-C-Seq-rev	TGCTTCATGTTACATTTCACAACCA
CANX-GS-linker.for	AAATGTGCTAATTATAATGAATTTCTTTTCAATCAATAGGAGGATGAAATTTTGAACAGATCACCAAGAAACAGAAAGCCACGAAGAGAGTCAGGTGGAGGAGGTAGTG
CLTC-GS-linker.for	AGTGTTGCCGTCCCTCCCCAGGCACCTTTTGGTTATGGTTATACCGCACCACCGTATGGACAGCCACAGCCTGGCTTTGGGTACAGCATGTCAGGTGGAGGAGGTAGTG
Ctag-2-ARF1-LbCpf1-TYCV.rev	ACGTTTGCCACATGAGAGTAAAGCAGAGGGCAAGAGGAGTGAGAGGGAGGGGGGTCGCGTaaaaaaGTCGCGTTCACTTCTGGTTCatctacacttAGTAGAAATTACGGTGTTTCGTC	TCCG	LbCas12a-TYCV	-10	8	GGAACCAGAAGTGAACGCGAC
Ctag-2-CLTC-LbCpf1-TYCV.rev	AAGTGGGTAAAGACGATGTTTCAGTACGAAAATAGGTGACTACAGGATCAGCGCTTCATCaaaaaaTTTGGGTACAGCATGTGAGAatctacacttAGTAGAAATTACGGTGTTTCGTC	TTCA	LbCas12a-TYCV	5	-18	ATCTCACATGCTGTACCCAAA
Ctag-2-DDX21-AsCpf1-TATV.rev	GTTCAGTTCTATATTGCCAAACATCATTCTCTTTTTGCTATATAAATCTTCTATTTCTAAaaaaaaATAAATCTTCTATTTCTAATatctacaagAGTAGAAATTACGGTGTTTCGTC	AATA	AsCas12a-TATV	2	20	AATTAGAAATAGAAGATTTAT
Ctag-2-PCNA-AsCpf1-TATV.rev	TGGCATCTTAGAAGCAGTTCTCAAAGAGCTTAGTTTTATTTTCTTGAATTTTAAGAATGCaaaaaaGAATGCCTAAGATCCTTCTTatctacaagAGTAGAAATTACGGTGTTTCGTC	GATG	AsCas12a-TATV	-11	7	GAAGAAGGATCTTAGGCATTC
Ctag-2-STT3B-AsCpf1-TATV.rev	AAGGCAAAGACCGGTTCTCACAAGGACAACTGCTTCAAGTTAGGAACCAGAACAGTGCATaaaaaaGCATTTAAACAGTCTTCTTAatctacaagAGTAGAAATTACGGTGTTTCGTC	TATC	AsCas12a-TATV	-13	5	CTAAGAAGACTGTTTAAATGC
Ctag-2-TOMM70-AsCpf1-TATV.rev	GGGTTCAGTTGAAGAGGGGGTAAACTTTTAAAAAGAGGGTCAGTCTGCTTTCCCCCTGTTaaaaaaAGTCTGCTTTCCCCCTGTTTatctacaagAGTAGAAATTACGGTGTTTCGTC	TATA	AsCas12a-TATV	2	20	AAAACAGGGGGAAAGCAGACT
Ctag-3-TOMM70-LbCpf1-TYCV.rev	GGGTTCAGTTGAAGAGGGGGTAAACTTTTAAAAAGAGGGTCAGTCTGCTTTCCCCCTGTTaaaaaaCACCAACATTATAAAACAGGatctacacttAGTAGAAATTACGGTGTTTCGTC	TCCC	LbCas12a-TYCV	9	-14	CCCTGTTTTATAATGTTGGTG
Ctag-4-TOMM70-LbCpf1-TYCV.rev	GGGTTCAGTTGAAGAGGGGGTAAACTTTTAAAAAGAGGGTCAGTCTGCTTTCCCCCTGTTaaaaaaACCAACATTATAAAACAGGGatctacacttAGTAGAAATTACGGTGTTTCGTC	TTCC	LbCas12a-TYCV	10	-13	CCCCTGTTTTATAATGTTGGT
Ctag-5-TOMM70-LbCpf1-TYCV.rev	GGGTTCAGTTGAAGAGGGGGTAAACTTTTAAAAAGAGGGTCAGTCTGCTTTCCCCCTGTTaaaaaaCCACCAACATTATAAAACAGatctacacttAGTAGAAATTACGGTGTTTCGTC	CCCC	LbCas12a-TYCV	8	-15	CCTGTTTTATAATGTTGGTGG
Ctag-ACTN4-LbCpf1-TYCV.rev2	CCGGAGGACTGCAGAGAGTGCTTTGCATAGATACAGAGTGGAGGAATGGGACTGTaaaaaaGGGGCTGCCCAGGCCCCTCCatctacacttagtagaaattaGCTAGCTGCATCGGTACC	TCCA	LbCas12a-TYCV	42	60	AGGAGGGGCCTGGGCAGCCCC
Ctag-CANX_gRNA-HNRNPA1.rev	TGGGTTCATCAGCAATTTAAAAAATTATGTCAACACACAAAAAGGTGCTTACTTACCTAAaaaaaaCAGAAAGCCACGAAGAGAGTatctacacttAGTAGAAATTACGGTGTTTCGTC	TTTC	LbCas12a	1	-22	CACTCTCTTCGTGGCTTTCTG
Ctag-CANX-LbCpf1.rev2	CACTCTTGCAGGGGAGGAGGGAGAAGAAATCACAGATCAAGCTCTTAAGATTGTTaaaaaaCAGAAAGCCACGAAGAGAGTatctacacttagtagaaattaGCTAGCTGCATCGGTACC	TTTC	LbCas12a	1	-22	CACTCTCTTCGTGGCTTTCTG
Ctag-CLTC-LbCpf1.rev2	GGTAAAGACGATGTTTCAGTACGAAAATAGGTGACTACAGGATCAGCGCTTCATCaaaaaaTTCATCTCACATGCTGTACCatctacacttagtagaaattaGCTAGCTGCATCGGTACC	TTTG	LbCas12a	-11	7	GGGTACAGCATGTGAGATGAA
Ctag-DDX21-LbCpf1.rev2	GTTCTATATTGCCAAACATCATTCTCTTTTTGCTATATAAATCTTCTATTTCTAAaaaaaaTTCTATTTCTAATTATTGACatctacacttagtagaaattaGCTAGCTGCATCGGTACC	TTTG	LbCas12a	-5	13	GGTCAATAATTAGAAATAGAA
Ctag-gRNA-1-ARF1-LbCpf1.rev	ACGTTTGCCACATGAGAGTAAAGCAGAGGGCAAGAGGAGTGAGAGGGAGGGGGGTCGCGTaaaaaaATCAGCTCCGGAACCAGAAGatctacacttAGTAGAAATTACGGTGTTTCGTC	TTCA	LbCas12a-TYCV	0	-23	ACTTCTGGTTCCGGAGCTGAT
Ctag-gRNA-1-CANX-LbCpf1.rev	AGGACCACTCTTGCAGGGGAGGAGGGAGAAGAAATCACAGATCAAGCTCTTAAGATTGTTaaaaaaCAGAAAGCCACGAAGAGAGTatctacacttAGTAGAAATTACGGTGTTTCGTC	TTTC	LbCas12a	1	-22	CACTCTCTTCGTGGCTTTCTG
Ctag-gRNA-1-CLTC-LbCpf1.rev	AAGTGGGTAAAGACGATGTTTCAGTACGAAAATAGGTGACTACAGGATCAGCGCTTCATCaaaaaaTTCATCTCACATGCTGTACCatctacacttAGTAGAAATTACGGTGTTTCGTC	TTTG	LbCas12a	-11	7	GGGTACAGCATGTGAGATGAA
Ctag-gRNA-1-DDX21-LbCpf1.rev	GTTCAGTTCTATATTGCCAAACATCATTCTCTTTTTGCTATATAAATCTTCTATTTCTAAaaaaaaTTCTATTTCTAATTATTGACatctacacttAGTAGAAATTACGGTGTTTCGTC	TTTG	LbCas12a	-5	13	GGTCAATAATTAGAAATAGAA
Ctag-gRNA-1-HNRNPA1-LbCpf1.rev	TGGGTTCATCAGCAATTTAAAAAATTATGTCAACACACAAAAAGGTGCTTACTTACCTAAaaaaaaAAGGTGCTTACTTACCTAATatctacacttAGTAGAAATTACGGTGTTTCGTC	TTTA	LbCas12a	2	20	AATTAGGTAAGTAAGCACCTT
Ctag-gRNA-1-HNRNPA3-LbCpf1.rev	CCACATATTCTTTTATCATCATAATAAAAATTTAAAGATACCTACCCTTTTCTGCTGTTTaaaaaaGATATGGTAGCAGAAGGTTCatctacacttAGTAGAAATTACGGTGTTTCGTC	TTTA	LbCas12a	0	-23	AGAACCTTCTGCTACCATATC
Ctag-gRNA-1-PCNA-LbCpf1.rev	TGGCATCTTAGAAGCAGTTCTCAAAGAGCTTAGTTTTATTTTCTTGAATTTTAAGAATGCaaaaaaAGAAGGATCTTAGGCATTCTatctacacttAGTAGAAATTACGGTGTTTCGTC	TTTA	LbCas12a	10	-13	AAGAATGCCTAAGATCCTTCT
Ctag-gRNA-1-RPN1-LbCpf1.rev	AATCTGCCTGCCACAGCAAAGTGCAGGCACCCTGGGCCCCCTGGAGGATGCGGGCAGGGGaaaaaaGAGGATGCGGGCAGGGGCTAatctacacttAGTAGAAATTACGGTGTTTCGTC	CCTG	LbCas12a	0	18	GTAGCCCCTGCCCGCATCCTC
Ctag-gRNA-1-RPN2-LbCpf1.rev	ATTGTTCTTGACTCCTTTTCTTGACATTCAGTTTTCAGAATTTCCATCTTTCTTCTGGAAaaaaaaACAGCACATTAGTTCCAGAAatctacacttAGTAGAAATTACGGTGTTTCGTC	TTTC	LbCas12a	11	-12	CTTCTGGAACTAATGTGCTGT
Ctag-gRNA-1-SLC25A17-LbCpf1.rev	CTTCACTCAGGAGGAAACCTCCCTCTTGAGCATCTTCGGAATTTTTCATGGGAAGGCGTCaaaaaaACACTGAGACGCCTTCCCATatctacacttAGTAGAAATTACGGTGTTTCGTC	TTTC	LbCas12a	16	-7	CATGGGAAGGCGTCTCAGTGT
Ctag-gRNA-1-SSB-LbCpf1.rev	CCCCGCAAACAAAAGTCGTTTAAAACCTATTTAAAATGAATAAAAAATTGGTTTACTAAAaaaaaaGCTGGAGACCAGTAGTTTAGatctacacttAGTAGAAATTACGGTGTTTCGTC	TTTA	LbCas12a	8	-15	ACTAAACTACTGGTCTCCAGC
Ctag-gRNA-1-STT3A-LbCpf1.rev	TCTTCAACGTCCTAAATGTGATGTGCTCAGTGCGAAGCATATCAGAGCTGGACGTGACATaaaaaaATCGAGGCTTGTCAAGGACAatctacacttAGTAGAAATTACGGTGTTTCGTC	TTTA	LbCas12a	0	-23	ATGTCCTTGACAAGCCTCGAT
Ctag-gRNA-1-STT3B-LbCpf1.rev	AAGGCAAAGACCGGTTCTCACAAGGACAACTGCTTCAAGTTAGGAACCAGAACAGTGCATaaaaaaAGGAACCAGAACAGTGCATTatctacacttAGTAGAAATTACGGTGTTTCGTC	TTTA	LbCas12a	2	20	AAATGCACTGTTCTGGTTCCT
Ctag-gRNA-1-TOMM20-LbCpf1.rev	AACTACCAAGAATTTTTAAAATATTTTTAACTGAGATTTTATTATGTTGACATTTGTTTCaaaaaaCTGAAGATGATGTGGAATGAatctacacttAGTAGAAATTACGGTGTTTCGTC	TTTC	LbCas12a	3	-20	CTCATTCCACATCATCTTCAG
Ctag-gRNA-1-TOMM70-LbCpf1.rev	GGGTTCAGTTGAAGAGGGGGTAAACTTTTAAAAAGAGGGTCAGTCTGCTTTCCCCCTGTTaaaaaaGATTAAAACCACCAACATTAatctacacttAGTAGAAATTACGGTGTTTCGTC	TTTA	LbCas12a	0	-23	ATAATGTTGGTGGTTTTAATC
Ctag-gRNA-1-VDAC1-LbCpf1.rev	AATTCTGAAGGTAGCTATGCTGCAAAATAGTTTAAAATTAAACAATTGTACAGTATTCATaaaaaaTACAGTATTCATTTATGCTTatctacacttAGTAGAAATTACGGTGTTTCGTC	TTTC	LbCas12a	-5	13	CAAGCATAAATGAATACTGTA
Ctag-gRNA-no_homol-HNRNPA1.rev	aaaaaaAAGGTGCTTACTTACCTAATatctacacttAGTAGAAATTACGGTGTTTCGTC	TTTA	LbCas12a	2	20	AATTAGGTAAGTAAGCACCTT
Ctag-HIST1H2BC-LbCpf1.rev2	GGTGGCTCTTAAAAGAGCCTTTGGGGTTAGGTGTTAAGACGCTTACTTGGAATGTaaaaaaCCAAGTACACCAGCTCCAAGatctacacttagtagaaattaGCTAGCTGCATCGGTACC	TTTA	LbCas12a	0	-23	ACTTGGAGCTGGTGTACTTGG
Ctag-HNRNPA1-LbCpf1.rev2	TCATCAGCAATTTAAAAAATTATGTCAACACACAAAAAGGTGCTTACTTACCTAAaaaaaaAAGGTGCTTACTTACCTAATatctacacttagtagaaattaGCTAGCTGCATCGGTACC	TTTA	LbCas12a	2	20	AATTAGGTAAGTAAGCACCTT
Ctag-HNRNPA1-LbCpf1-30.rev2	CAACACACAAAAAGGTGCTTACTTACCTAAaaaaaaAAGGTGCTTACTTACCTAATatctacacttagtagaaattaGCTAGCTGCATCGGTACC	TTTA	LbCas12a	2	20	AATTAGGTAAGTAAGCACCTT
Ctag-HNRNPA1-LbCpf1-45.rev2	TTTAAAAAATTATGTCAACACACAAAAAGGTGCTTACTTACCTAAaaaaaaAAGGTGCTTACTTACCTAATatctacacttagtagaaattaGCTAGCTGCATCGGTACC	TTTA	LbCas12a	2	20	AATTAGGTAAGTAAGCACCTT
Ctag-LMNB1-LbCpf1.rev2	GTATACAGGTAAAGATTACCATACTTCTTTATTTTGAGGAAGACAGTTGAAAATTaaaaaaATAGAAGCTGTGCAATTATGatctacacttagtagaaattaGCTAGCTGCATCGGTACC	TTTA	LbCas12a	0	-23	ACATAATTGCACAGCTTCTAT
Ctag-mCANX-LbCpf1.rev	CCACATTTGCAGGGGAAGGGGAGGGAGAGGAAATCACAGATCAAGTTCTTAAAGATTGTTaaaaaaCAGAAAGCCACGAAGAGAGTatctacacttAGTAGAAATTACGGTGTTTCGTC	TTTC	LbCas12a	1	-22	CACTCTCTTCGTGGCTTTCTG
Ctag-mCLTC-LbCpf1.rev	GAGAAGTGGGTAGAGGATGCTTCAGTATGAAAATAGGAGACTACAGGATCAGCTTCCATCaaaaaaTCCATCTCACATGCTGTACCatctacacttAGTAGAAATTACGGTGTTTCGTC	TTTG	LbCas12a	-11	7	GGGTACAGCATGTGAGATGGA
Ctag-mDDX21-LbCpf1.rev	GCTTTGTCAGCAGGGTGGACCCTGGGGTCCACAGTGGGAACAGTCCCTTCTGGCCTCTACaaaaaaTCTGGCCTCTACTCACTGACatctacacttAGTAGAAATTACGGTGTTTCGTC	TTTG	LbCas12a	-5	13	GGTCAGTGAGTAGAGGCCAGA
Ctag-mHNRNPA1-AsCpf1-TATV.rev	ggttcaattataacatttagcaaacacacacaaaggaggcacttacCTGGCTGTATGTAAaaaaaaGTGGCAGGAGGTTCTAATTAatctacaagAGTAGAAATTACGGTGTTTCGTC	TATG	AsCas12a-TATV	6	-17	GTAATTAGAACCTCCTGCCAC
Ctag-mHNRNPA3-LbCpf1.rev	tatattcttttttatcattatttttaaaaatataaagatacctacCGTTTCTGTTTTATTaaaaaaGATATGGTAGCAGAAGGTTTatctacacttAGTAGAAATTACGGTGTTTCGTC	TTTA	LbCas12a	0	-23	AAAACCTTCTGCTACCATATC
Ctag-mPCNA-LbCpf1.rev	ACACGCTGGCATCTCAGGAGCAATCTTCAAAGGTTTAGTTTTCTCAATTTCTAGCAATGCaaaaaaAAGCATCTTAGGCATTGCTAatctacacttAGTAGAAATTACGGTGTTTCGTC	TTTC	LbCas12a	12	-11	CTAGCAATGCCTAAGATGCTT
Ctag-mTOMM20-AsCpf1-TATV.rev	CCAGCTTCCAAGCTAACTGTTAAATTATTTTACTGAGATTTTATCTTGTTGGTATCTGGCaaaaaaAGATGATGTGGAATGAGCCAatctacaagAGTAGAAATTACGGTGTTTCGTC	TATC	AsCas12a-TATV	7	-16	CTGGCTCATTCCACATCATCT
Ctag-no_gRNA-HNRNPA1.rev	TGGGTTCATCAGCAATTTAAAAAATTATGTCAACACACAAAAAGGTGCTTACTTACCTAAaaaaaaAGTAGAAATTACGGTGTTTCGTC
Ctag-PCNA-LbCpf1.rev2	TCTTAGAAGCAGTTCTCAAAGAGCTTAGTTTTATTTTCTTGAATTTTAAGAATGCaaaaaaAGAAGGATCTTAGGCATTCTatctacacttagtagaaattaGCTAGCTGCATCGGTACC	TTTA	LbCas12a	10	-13	AAGAATGCCTAAGATCCTTCT
Ctag-POM121-LbCpf1-TYCV.rev2	TGCCAAGGTCCAGATTTAGGGAAGGGGTGGGGGGAACAGGGACAGGGGACAAAGGaaaaaaGGACAAAGGCTACTTTTTGCatctacacttagtagaaattaGCTAGCTGCATCGGTACC	ACCC	LbCas12a-TYCV	-8	10	CGCAAAAAGTAGCCTTTGTCC
Ctag-RPN1-LbCpf1.rev2	GCCTGCCACAGCAAAGTGCAGGCACCCTGGGCCCCCTGGAGGATGCGGGCAGGGGaaaaaaGAGGATGCGGGCAGGGGCTAatctacacttagtagaaattaGCTAGCTGCATCGGTACC	CCTG	LbCas12a	0	18	GTAGCCCCTGCCCGCATCCTC
Ctag-STT3A-LbCpf1.rev2	AACGTCCTAAATGTGATGTGCTCAGTGCGAAGCATATCAGAGCTGGACGTGACATaaaaaaATCGAGGCTTGTCAAGGACAatctacacttagtagaaattaGCTAGCTGCATCGGTACC	TTTA	LbCas12a	0	-23	ATGTCCTTGACAAGCCTCGAT
Ctag-STT3B-LbCpf1.rev2	AAAGACCGGTTCTCACAAGGACAACTGCTTCAAGTTAGGAACCAGAACAGTGCATaaaaaaAGGAACCAGAACAGTGCATTatctacacttagtagaaattaGCTAGCTGCATCGGTACC	TTTA	LbCas12a	2	20	AAATGCACTGTTCTGGTTCCT
Ctag-TOMM20-LbCpf1.rev2	CCAAGAATTTTTAAAATATTTTTAACTGAGATTTTATTATGTTGACATTTGTTTCaaaaaaCTGAAGATGATGTGGAATGAatctacacttagtagaaattaGCTAGCTGCATCGGTACC	TTTC	LbCas12a	3	-20	CTCATTCCACATCATCTTCAG
Ctag-TOMM20-LbCpf1-PAGE.rev2	CCAAGAATTTTTAAAATATTTTTAACTGAGATTTTATTATGTTGACATTTGTTTCaaaaaaCTGAAGATGATGTGGAATGAatctacacttagtagaaattaGCTAGCTGCATCGGTACC	TTTC	LbCas12a	3	-20	CTCATTCCACATCATCTTCAG
Ctag-VIM-LbCpf1.rev2	GATTTCTTTTTTATTCTTGCTGGTAATATATTGCTGCACTGAGTGTGTGCAATTTaaaaaaAGCATCACGATGACCTTGAAatctacacttagtagaaattaGCTAGCTGCATCGGTACC	TTTA	LbCas12a	0	-23	ATTCAAGGTCATCGTGATGCT
DDX21-GS-linker.for	CCGAGAGGACAGCGATCAGGAGGTGGCAACAAAAGTAACAGATCCCAAAACAAAGGCCAGAAGCGGAGTTTCAGTAAAGCATTTGGTCAATCAGGTGGAGGAGGTAGTG
GS-linker.for	TCAGGTGGAGGAGGTAGTG
HgaI-PCNA-GS-linker.for	atctatGACGCtacatTGAAGAAGGATCTTCAGGTGGAGGAGGTAGTG
HIST1H2BC-GS-linker.for	ACGGCCGTGCGCCTGCTGCTTCCCGGAGAGCTGGCCAAGCACGCCGTGTCGGAGGGCACCAAGGCCGTCACCAAGTACACCAGCTCCAAGTCAGGTGGAGGAGGTAGTG
HNRNPA1-GS-linker.for	CACTTTGAAACTTTAAAAGAAAAATTGTACTTTTCAGGTGGCTATGGCGGTTCCAGCAGCAGCAGTAGCTATGGCAGTGGCAGAAGATTTTCAGGTGGAGGAGGTAGTG
HNRNPA1-GS-linker-30.for	AGCAGTAGCTATGGCAGTGGCAGAAGATTTTCAGGTGGAGGAGGTAGTG
HNRNPA1-GS-linker-45.for	GGCGGTTCCAGCAGCAGCAGTAGCTATGGCAGTGGCAGAAGATTTTCAGGTGGAGGAGGTAGTG
HNRNPA1-GS-linker-60.for	TTTTCAGGTGGCTATGGCGGTTCCAGCAGCAGCAGTAGCTATGGCAGTGGCAGAAGATTTTCAGGTGGAGGAGGTAGTG
HNRNPA1-GS-linker-75.for	AAAGAAAAATTGTACTTTTCAGGTGGCTATGGCGGTTCCAGCAGCAGCAGTAGCTATGGCAGTGGCAGAAGATTTTCAGGTGGAGGAGGTAGTG
HNRNPA3-GS-linker.for	AATGTGCATACTTCTTTTAAAATACTATGTATATTTTCAGGTGGTTATGGATCTGGTGGTGGAAGTGGTGGATATGGTAGCAGAAGGTTCTCAGGTGGAGGAGGTAGTG
LMNB1-GS-linker.for	ACTGTGATCTATTTCTTTAGTATTAATTTTTCCTTCTGTTTTCCTCATCAGGGAACCCCAAGAGCATCCAATAGAAGCTGTGCAATTATGTCAGGTGGAGGAGGTAGTG
M1-CANX-Biotin-5S	[Btn]A*A*A*T*G*TGCTAATTATAATGAATTTCTTTTCAATCAATAGGAGGATGAAATTTTGAACAGATCACCAAGAAACAGAAAGCCACGAAGAGAGTCAGGTGGAGGAGGTAGTG
M1-CLTC-Biotin-5S	[Btn]A*G*T*G*T*TGCCGTCCCTCCCCAGGCACCTTTTGGTTATGGTTATACCGCACCACCGTATGGACAGCCACAGCCTGGCTTTGGGTACAGCATGTCAGGTGGAGGAGGTAGTG
M1-DDX21-Biotin-5S	[Btn]C*C*G*A*G*AGGACAGCGATCAGGAGGTGGCAACAAAAGTAACAGATCCCAAAACAAAGGCCAGAAGCGGAGTTTCAGTAAAGCATTTGGTCAATCAGGTGGAGGAGGTAGTG
M1-HNRNPA1-10S	C*A*C*T*T*T*G*A*A*A*CTTTAAAAGAAAAATTGTACTTTTCAGGTGGCTATGGCGGTTCCAGCAGCAGCAGTAGCTATGGCAGTGGCAGAAGATTTTCAGGTGGAGGAGGTAGTG
M1-HNRNPA1-3S	C*A*C*TTTGAAACTTTAAAAGAAAAATTGTACTTTTCAGGTGGCTATGGCGGTTCCAGCAGCAGCAGTAGCTATGGCAGTGGCAGAAGATTTTCAGGTGGAGGAGGTAGTG
M1-HNRNPA1-Biotin	[Btn]CACTTTGAAACTTTAAAAGAAAAATTGTACTTTTCAGGTGGCTATGGCGGTTCCAGCAGCAGCAGTAGCTATGGCAGTGGCAGAAGATTTTCAGGTGGAGGAGGTAGTG
M1-HNRNPA1-Biotin-5S	[Btn]C*A*C*T*T*TGAAACTTTAAAAGAAAAATTGTACTTTTCAGGTGGCTATGGCGGTTCCAGCAGCAGCAGTAGCTATGGCAGTGGCAGAAGATTTTCAGGTGGAGGAGGTAGTG
M1-HNRNPA1-Biotin-5S-PAGE	[Btn]C*A*C*T*T*TGAAACTTTAAAAGAAAAATTGTACTTTTCAGGTGGCTATGGCGGTTCCAGCAGCAGCAGTAGCTATGGCAGTGGCAGAAGATTTTCAGGTGGAGGAGGTAGTG
M1-TOMM20-10S	A*A*T*T*A*A*A*T*G*C*TTATGACACTTTAAAAAATTATTTTTTTTTTCTTTCAGAGAATTGTAAGTGCTCAGAGCTTGGCTGAAGATGATGTGGAATCAGGTGGAGGAGGTAGTG
M1-TOMM20-3S	A*A*T*TAAATGCTTATGACACTTTAAAAAATTATTTTTTTTTTCTTTCAGAGAATTGTAAGTGCTCAGAGCTTGGCTGAAGATGATGTGGAATCAGGTGGAGGAGGTAGTG
M1-TOMM20-Biotin	[Btn]AATTAAATGCTTATGACACTTTAAAAAATTATTTTTTTTTTCTTTCAGAGAATTGTAAGTGCTCAGAGCTTGGCTGAAGATGATGTGGAATCAGGTGGAGGAGGTAGTG
M1-TOMM20-Biotin-5S	[Btn]A*A*T*T*A*AATGCTTATGACACTTTAAAAAATTATTTTTTTTTTCTTTCAGAGAATTGTAAGTGCTCAGAGCTTGGCTGAAGATGATGTGGAATCAGGTGGAGGAGGTAGTG
M1-TOMM20-Biotin-5S-PAGE	[Btn]A*A*T*T*A*AATGCTTATGACACTTTAAAAAATTATTTTTTTTTTCTTTCAGAGAATTGTAAGTGCTCAGAGCTTGGCTGAAGATGATGTGGAATCAGGTGGAGGAGGTAGTG
M2-CANX-Biotin-5S	[Btn]C*A*C*T*C*TTGCAGGGGAGGAGGGAGAAGAAATCACAGATCAAGCTCTTAAGATTGTTAAAAAACAGAAAGCCACGAAGAGAGTATCTACACTTAGTAGAAATTAGCTAGCTGCATCGGTACC	TTTC	LbCas12a	1	-22	CACTCTCTTCGTGGCTTTCTG
M2-CLTC-Biotin-5S	[Btn]G*G*T*A*A*AGACGATGTTTCAGTACGAAAATAGGTGACTACAGGATCAGCGCTTCATCAAAAAATTCATCTCACATGCTGTACCATCTACACTTAGTAGAAATTAGCTAGCTGCATCGGTACC	TTTG	LbCas12a	-11	7	GGGTACAGCATGTGAGATGAA
M2-DDX21-Biotin-5S	[Btn]G*T*T*C*T*ATATTGCCAAACATCATTCTCTTTTTGCTATATAAATCTTCTATTTCTAAAAAAAATTCTATTTCTAATTATTGACATCTACACTTAGTAGAAATTAGCTAGCTGCATCGGTACC	TTTG	LbCas12a	-5	13	GGTCAATAATTAGAAATAGAA
M2-HNRNPA1-10S	T*C*A*T*C*A*G*C*A*A*TTTAAAAAATTATGTCAACACACAAAAAGGTGCTTACTTACCTAAAAAAAAAAGGTGCTTACTTACCTAATATCTACACTTAGTAGAAATTAGCTAGCTGCATCGGTACC	TTTA	LbCas12a	2	20	AATTAGGTAAGTAAGCACCTT
M2-HNRNPA1-3S	T*C*A*TCAGCAATTTAAAAAATTATGTCAACACACAAAAAGGTGCTTACTTACCTAAAAAAAAAAGGTGCTTACTTACCTAATATCTACACTTAGTAGAAATTAGCTAGCTGCATCGGTACC	TTTA	LbCas12a	2	20	AATTAGGTAAGTAAGCACCTT
M2-HNRNPA1-Biotin	[Btn]TCATCAGCAATTTAAAAAATTATGTCAACACACAAAAAGGTGCTTACTTACCTAAAAAAAAAAGGTGCTTACTTACCTAATATCTACACTTAGTAGAAATTAGCTAGCTGCATCGGTACC	TTTA	LbCas12a	2	20	AATTAGGTAAGTAAGCACCTT
M2-HNRNPA1-Biotin-5S	[Btn]T*C*A*T*C*AGCAATTTAAAAAATTATGTCAACACACAAAAAGGTGCTTACTTACCTAAAAAAAAAAGGTGCTTACTTACCTAATATCTACACTTAGTAGAAATTAGCTAGCTGCATCGGTACC	TTTA	LbCas12a	2	20	AATTAGGTAAGTAAGCACCTT
M2-HNRNPA1-Biotin-5S-PAGE	[Btn]T*C*A*T*C*AGCAATTTAAAAAATTATGTCAACACACAAAAAGGTGCTTACTTACCTAAAAAAAAAAGGTGCTTACTTACCTAATATCTACACTTAGTAGAAATTAGCTAGCTGCATCGGTACC	TTTA	LbCas12a	2	20	AATTAGGTAAGTAAGCACCTT
M2-TOMM20-10S	C*C*A*A*G*A*A*T*T*T*TTAAAATATTTTTAACTGAGATTTTATTATGTTGACATTTGTTTCAAAAAACTGAAGATGATGTGGAATGAATCTACACTTAGTAGAAATTAGCTAGCTGCATCGGTACC	TTTC	LbCas12a	3	-20	CTCATTCCACATCATCTTCAG
M2-TOMM20-3S	C*C*A*AGAATTTTTAAAATATTTTTAACTGAGATTTTATTATGTTGACATTTGTTTCAAAAAACTGAAGATGATGTGGAATGAATCTACACTTAGTAGAAATTAGCTAGCTGCATCGGTACC	TTTC	LbCas12a	3	-20	CTCATTCCACATCATCTTCAG
M2-TOMM20-Biotin	[Btn]CCAAGAATTTTTAAAATATTTTTAACTGAGATTTTATTATGTTGACATTTGTTTCAAAAAACTGAAGATGATGTGGAATGAATCTACACTTAGTAGAAATTAGCTAGCTGCATCGGTACC	TTTC	LbCas12a	3	-20	CTCATTCCACATCATCTTCAG
M2-TOMM20-Biotin-5S	[Btn]C*C*A*A*G*AATTTTTAAAATATTTTTAACTGAGATTTTATTATGTTGACATTTGTTTCAAAAAACTGAAGATGATGTGGAATGAATCTACACTTAGTAGAAATTAGCTAGCTGCATCGGTACC	TTTC	LbCas12a	3	-20	CTCATTCCACATCATCTTCAG
M2-TOMM20-Biotin-5S-PAGE	[Btn]C*C*A*A*G*AATTTTTAAAATATTTTTAACTGAGATTTTATTATGTTGACATTTGTTTCAAAAAACTGAAGATGATGTGGAATGAATCTACACTTAGTAGAAATTAGCTAGCTGCATCGGTACC	TTTC	LbCas12a	3	-20	CTCATTCCACATCATCTTCAG
mCANX-GS-linker.for	aatacactaacttttatgacttctcttttcaactaatagGAGGATGAAATTTTGAACAGATCGCCAAGAAACAGAAAGCCACGAAGAGAGTCAGGTGGAGGAGGTAGTG
mCLTC-GS-linker.for	AGTGTGGCAGTCCCTCCCCAGGCACCTTTTGGTTATGGTTATACTGCACCACCGTATGGGCAGCCACAGCCTGGCTTTGGGTACAGCATGTCAGGTGGAGGAGGTAGTG
mDDX21-GS-linker.for	CAGCGAGGAGGAAGTAGAAACTTCCGAGGACAGCGACCAGGAGGTGGCAACAGAGGCCAGAAGCGGAGTTTTAGTAAAGCGTTTGGTCAGTCAGGTGGAGGAGGTAGTG
mHNRNPA1-GS-linker.for	caaagtattaaaacaaaacattgtcttaattctacagGTGGCTATGGCGGTTCCAGCAGCAGCAGTAGCTATGGCAGTGGCAGGAGGTTCTCAGGTGGAGGAGGTAGTG
mHNRNPA3-GS-linker.for	catattccgtatattcagaactgttatgtgttatttccagGTGGCTATGGATCTGGAGGTGGAAGTGGTGGATATGGTAGCAGAAGGTTTTCAGGTGGAGGAGGTAGTG
mPCNA-GS-linker.for	tcctgtctttcagTTGTAGAGTATAAAATTGCTGACATGGGACACTTAAAGTATTATTTGGCTCCCAAGATTGAAGATGAGGAAGCATCTTCAGGTGGAGGAGGTAGTG
mTOMM20-GS-linker.for	aagttaaaattaagacacttctcaaaattaattttctttttctttcagAGAATTGTAAGTGCTCAGAGCTTGGCTGAAGATGATGTGGAATCAGGTGGAGGAGGTAGTG
PCNA-GS-linker.for	TCCTGTCTTTCAGTTGTAGAGTATAAAATTGCGGATATGGGACACTTAAAATACTACTTGGCTCCCAAGATCGAGGATGAAGAAGGATCTTCAGGTGGAGGAGGTAGTG
PCNA-LbCpf1-HgaI.rev2	actgtaGACGCatctgCTTCAaaaaaaAGAAGGATCTTAGGCATTCTatctacacttagtagaaattaGCTAGCTGCATCGGTACC	TTTA	LbCas12a	10	-13	AAGAATGCCTAAGATCCTTCT
POM121-GS-linker.for	GCGGCCCTTTCATTTTCCATTGGTGCGGGATCCAAGACCCCAGGGGCTCGACAGCGACTGCAGGCCCGAAGGCAGCACACCCGCAAAAAGTCAGGTGGAGGAGGTAGTG
RPN1-GS-linker.for	AAGAAAGACACGTACATTGAGAATGAGAAGCTCATCTCAGGAAAGCGCCAGGAGCTGGTCACCAAGATCGACCACATCCTGGATGCCCTGTCAGGTGGAGGAGGTAGTG
RPN2-GS-linker.for	TCTCTGTTGTCACCAGTTAGGAACTGTAACTGTGAACTGAAACCTTCAGTAATTCTGTGTTTGTCTCCATTTTCTTTCAGAACAGCACATTCAGGTGGAGGAGGTAGTG
SLC25A17-GS-linker.for	GTCCTCACTGCTGCTCTCATGTTCCTTGTTTATGAGAAACTGACAGCTGCCACCTTCACAGTTATGGGGCTGAAGCGTGCACACCAACACTCAGGTGGAGGAGGTAGTG
Sps_integration_check_R_1	TTATCCTCCTCGCCCTTG
SSB-GS-linker.for	ATAGGACCTGTGAAAAGAGCAAGAGAAGAAACAGACAAAGAAGAACCTGCATCCAAACAACAGAAAACAGAAAATGGTGCTGGAGACCAGTCAGGTGGAGGAGGTAGTG
STT3A-GS-linker.for	TTTCTCCAAAGTTGATCTGATTGTAAATATTAAACTGACATCTTTATGTTGCAGGTAAAGGACCTGGATAATCGAGGCTTGTCAAGGACATCAGGTGGAGGAGGTAGTG
STT3B-GS-linker.for	GTTTTTTTATAGACTACCAAAAGGAAGCGTGGCTACATTAAAAATAAGCTGGTTTTTAAGAAAGGCAAGAAAATATCTAAGAAGACTGTTTCAGGTGGAGGAGGTAGTG
TOMM20-GS-linker.for	AATTAAATGCTTATGACACTTTAAAAAATTATTTTTTTTTTCTTTCAGAGAATTGTAAGTGCTCAGAGCTTGGCTGAAGATGATGTGGAATCAGGTGGAGGAGGTAGTG
TOMM20-GS-linker-PAGE.for	AATTAAATGCTTATGACACTTTAAAAAATTATTTTTTTTTTCTTTCAGAGAATTGTAAGTGCTCAGAGCTTGGCTGAAGATGATGTGGAATCAGGTGGAGGAGGTAGTG
TOMM70-GS-linker.for	ATGGAGATGGCCCATCTGTATTCACTTTGCGATGCCGCCCATGCCCAGACAGAAGTTGCAAAGAAATACGGATTAAAACCACCAACATTATCAGGTGGAGGAGGTAGTG
U6pr.for	GAGGGCCTATTTCCCATG
U6pr-Cpf1handle.rev	AGTAGAAATTACGGTGTTTCGTC
U6prLbCpf1hl-seq-N6.fw	ACACTCTTTCCCTACACGACGCTCTTCCGATCTNNNNNNGACGAAACACCGtaatttctactaagtg
VDAC1-GS-linker.for	GGTATTAAACTGACACTGTCAGCTCTTCTGGATGGCAAGAACGTCAATGCTGGTGGCCACAAGCTTGGTCTAGGACTGGAATTTCAAGCATCAGGTGGAGGAGGTAGTG
VIM-GS-linker.for	TAGTCTTTGGCATGTGGCATTATATTTATTTTGGTTTTTTTTTTTAAACAGGTTATCAACGAAACTTCTCAGCATCACGATGACCTTGAATCAGGTGGAGGAGGTAGTG
Primers used for Anchor-Seq. (UMI, Fig 1)
halfY-Rd2-Watson	[Phos]CGTCCTCTCCTGCTC[SpcC3]
halfY-Rd2-N8-Crick	GATCGATCGATCgttcagacgtgtgctcttccgATCTNNNNNNNNGAGCAGGAGAGGACGT
halfY-Rd2-N8T-Crick	GATCGATCGATCgttcagacgtgtgctcttccgATCTNNNNNNNNTGAGCAGGAGAGGACGT
halfY-Rd2-N8T2-Crick	GATCGATCGATCgttcagacgtgtgctcttccgATCTNNNNNNNNTTGAGCAGGAGAGGACGT
vect_initiating_primer	GTTCAGACGTGTGCTCTTCCG
psLbCpf1hl-seq-N6.fw	ACACTCTTTCCCTACACGACGCTCTTCCGATCTNNNNNNGATGCAGCTAGCtaatttctactaagtg
psLbCpf1hl-seq-N6A.fw	ACACTCTTTCCCTACACGACGCTCTTCCGATCTNNNNNNAGATGCAGCTAGCtaatttctactaagtg
psLbCpf1hl-seq-N6A2.fw	ACACTCTTTCCCTACACGACGCTCTTCCGATCTNNNNNNAAGATGCAGCTAGCtaatttctactaagtg
hmNeon-seq-N6.fw	ACACTCTTTCCCTACACGACGCTCTTCCGATCTNNNNNNCCTCGCCCTTGCTCACC
hmNeon-seq-N6T.fw	ACACTCTTTCCCTACACGACGCTCTTCCGATCTNNNNNNTCCTCGCCCTTGCTCACC
hmNeon-seq-N6T2.fw	ACACTCTTTCCCTACACGACGCTCTTCCGATCTNNNNNNTTCCTCGCCCTTGCTCACC
U6prLbCpf1hl-seq-N6.fw	ACACTCTTTCCCTACACGACGCTCTTCCGATCTNNNNNNGACGAAACACCGtaatttctactaagtg
U6prLbCpf1hl-seq-N6A.fw	ACACTCTTTCCCTACACGACGCTCTTCCGATCTNNNNNNAGACGAAACACCGtaatttctactaagtg
U6prLbCpf1hl-seq-N6A2.fw	ACACTCTTTCCCTACACGACGCTCTTCCGATCTNNNNNNAAGACGAAACACCGtaatttctactaagtg
vect_illumina-P501	AATGATACGGCGACCACCGAGATCTACACTGTGGCGCAAGCTTACACTCTTTCCCTACACGACGCTC
vect_illumina-P502	AATGATACGGCGACCACCGAGATCTACACCGCGATCTAGGAAGACACTCTTTCCCTACACGACGCTC
vect_illumina-P503	AATGATACGGCGACCACCGAGATCTACACAATGACGAGCGAATACACTCTTTCCCTACACGACGCTC
vect_illumina-P504	AATGATACGGCGACCACCGAGATCTACACTCAGAACTCTCGAAACACTCTTTCCCTACACGACGCTC
vect_illumina-P505	AATGATACGGCGACCACCGAGATCTACACTTCCTACGAACAGAACACTCTTTCCCTACACGACGCTC
vect_illumina-P506	AATGATACGGCGACCACCGAGATCTACACATTCGGTTGCCTAGACACTCTTTCCCTACACGACGCTC
vect_illumina-P507	AATGATACGGCGACCACCGAGATCTACACCACATAACAGTTGGACACTCTTTCCCTACACGACGCTC
vect_illumina-P508	AATGATACGGCGACCACCGAGATCTACACGTGGATTCTCCAGTACACTCTTTCCCTACACGACGCTC
vect_illumina-P509	AATGATACGGCGACCACCGAGATCTACACACCTTCTCGATGGAACACTCTTTCCCTACACGACGCTC
vect_illumina-P510	AATGATACGGCGACCACCGAGATCTACACCTCTCCTTCCGGTTACACTCTTTCCCTACACGACGCTC
vect_illumina-P701	CAAGCAGAAGACGGCATACGAGATTGTGGCGCAAGCTTGTGACTGGAGTTCAGACGTGTGCTCTTCCGATC
vect_illumina-P702	CAAGCAGAAGACGGCATACGAGATCGCGATCTAGGAAGGTGACTGGAGTTCAGACGTGTGCTCTTCCGATC
vect_illumina-P703	CAAGCAGAAGACGGCATACGAGATAATGACGAGCGAATGTGACTGGAGTTCAGACGTGTGCTCTTCCGATC
vect_illumina-P704	CAAGCAGAAGACGGCATACGAGATTCAGAACTCTCGAAGTGACTGGAGTTCAGACGTGTGCTCTTCCGATC
vect_illumina-P705	CAAGCAGAAGACGGCATACGAGATTTCCTACGAACAGAGTGACTGGAGTTCAGACGTGTGCTCTTCCGATC
vect_illumina-P706	CAAGCAGAAGACGGCATACGAGATATTCGGTTGCCTAGGTGACTGGAGTTCAGACGTGTGCTCTTCCGATC
vect_illumina-P707	CAAGCAGAAGACGGCATACGAGATCACATAACAGTTGGGTGACTGGAGTTCAGACGTGTGCTCTTCCGATC
vect_illumina-P708	CAAGCAGAAGACGGCATACGAGATGTGGATTCTCCAGTGTGACTGGAGTTCAGACGTGTGCTCTTCCGATC
vect_illumina-P709	CAAGCAGAAGACGGCATACGAGATACCTTCTCGATGGAGTGACTGGAGTTCAGACGTGTGCTCTTCCGATC
vect_illumina-P710	CAAGCAGAAGACGGCATACGAGATCTCTCCTTCCGGTTGTGACTGGAGTTCAGACGTGTGCTCTTCCGATC
Primers used for Anchor-Seq. (Tn5, Fig. 4)
Tn5hY-Rd2-Wat-SC3	[Phos]CTGTCTCTTATACACATCT[SpcC3]
P5-UMI-gri501-ME.fw	AATGATACGGCGACCACCGAGATCTACACNNNNNNNNNNNNNNTCTTGCCAGATCGTCGGCAGCGTCAGATGTGTATAAGAGACAG
P5-UMI-gri502-ME.fw	AATGATACGGCGACCACCGAGATCTACACNNNNNNNNNNNNNNACGGTCTAGTTCGTCGGCAGCGTCAGATGTGTATAAGAGACAG
P5-UMI-gri503-ME.fw	AATGATACGGCGACCACCGAGATCTACACNNNNNNNNNNNNNNTCAGTGGCTGTCGTCGGCAGCGTCAGATGTGTATAAGAGACAG
P5-UMI-gri504-ME.fw	AATGATACGGCGACCACCGAGATCTACACNNNNNNNNNNNNNNGAAGACGCTATCGTCGGCAGCGTCAGATGTGTATAAGAGACAG
P5-UMI-gri505-ME.fw	AATGATACGGCGACCACCGAGATCTACACNNNNNNNNNNNNNNTTCTTCTTGGTCGTCGGCAGCGTCAGATGTGTATAAGAGACAG
P5-UMI-gri506-ME.fw	AATGATACGGCGACCACCGAGATCTACACNNNNNNNNNNNNNNTTCTCCGAATTCGTCGGCAGCGTCAGATGTGTATAAGAGACAG
P5.fw	AATGATACGGCGACCACCGAGATC
5Btn-hmNeong.rv	[Btn]GATTGCCGGTGCCCTGACC
P7-gri701-hmNeong.rv	CAAGCAGAAGACGGCATACGAGATGCAAGCTTGTCTCGTGGGCTCGGAGATGTGTATAAGAGACAGAGAGAGGCCATGTTATCCTCCTCG
P7-gri702-hmNeong.rv	CAAGCAGAAGACGGCATACGAGATCTAGGAAGGTCTCGTGGGCTCGGAGATGTGTATAAGAGACAGAGAGAGGCCATGTTATCCTCCTCG
P7-gri703-hmNeong.rv	CAAGCAGAAGACGGCATACGAGATGAGCGAATGTCTCGTGGGCTCGGAGATGTGTATAAGAGACAGAAGAGAGGCCATGTTATCCTCCTCG
P7-gri704-hmNeong.rv	CAAGCAGAAGACGGCATACGAGATCTCTCGAAGTCTCGTGGGCTCGGAGATGTGTATAAGAGACAGAAAGAGAGGCCATGTTATCCTCCTCG
P7-gri705-hmNeong.rv	CAAGCAGAAGACGGCATACGAGATCGAACAGAGTCTCGTGGGCTCGGAGATGTGTATAAGAGACAGAAAAGAGAGGCCATGTTATCCTCCTCG
P7-gri706-hmNeong.rv	CAAGCAGAAGACGGCATACGAGATTTGCCTAGGTCTCGTGGGCTCGGAGATGTGTATAAGAGACAGAAAAAGAGAGGCCATGTTATCCTCCTCG
Primers used for amplicon sequencing
HNRNPA1-Tag-3.for	CTATGTCTGGGCAGCAAAACG
CANX-Tag-3.for	TTAGAGTAGGCATAATTCCACCACC
CLTC-Tag-3.for	CCCCCATACAACTCATTTGAGG
TS-GS-linker.rev	GACTGGAGTTCAGACGTGTGCTCTTCCGATCTGCCACTACCTCCTCCACCTG
TS-HNRNPA1-wt.rev	GACTGGAGTTCAGACGTGTGCTCTTCCGATCTATGTTAACTATGTTGCACTGCTCAGC
TS-CANX-wt.rev	GACTGGAGTTCAGACGTGTGCTCTTCCGATCTTCTGAATGTCAACCTAAGGTGTGC
TS-CLTC-wt.rev	GACTGGAGTTCAGACGTGTGCTCTTCCGATCTAGAAGTCCTTCATGAAATAAAGGTTACAAG
TS-HNRNPA1-Tag.for	ACACTCTTTCCCTACACGACGCTCTTCCGATCTCAAATATGAAAACATTACTGTTGGCAC
TS-HNRNPA1-Tag-2.for	ACACTCTTTCCCTACACGACGCTCTTCCGATCTATCATGGGACCTCTTTACCACC
TS-CANX-Tag.for	ACACTCTTTCCCTACACGACGCTCTTCCGATCTCTGGCTGATCTTGAAAATATGGTG
TS-CANX-Tag-2.for	ACACTCTTTCCCTACACGACGCTCTTCCGATCTTGAGACAACCATTCTTCTTGGTG
TS-CLTC-Tag.for	ACACTCTTTCCCTACACGACGCTCTTCCGATCTTGATGCTGACAGCAGGACC
TS-CLTC-Tag-2.for	ACACTCTTTCCCTACACGACGCTCTTCCGATCTGAGGAGATTGGAGTGTTCTAAATGC
TS-GS-linker.rev	GACTGGAGTTCAGACGTGTGCTCTTCCGATCTGCCACTACCTCCTCCACCTG
TSshort-GS-linker.rev	GACTGGAGTTCAGACGTGTGC
IVT of mRNA
CMV-fw	CGCAAATGGGCGGTAGGCGTG
bGH_polyA_IVT.rv	TTTTTTTTTTTTTTTTTTTTTTTTTTTTTTTTTTTTTTTTTTTTTTTTTTTTTTTTTTTTTTTTTTTTTTTTTTTTTTTTTTTTTTTTTTTTTGCGATGCAATTTCCTCATTTTATTAGG
Abbreviations/Symbols
[Phos]	Phosphate
[SpcC3]	Spacer C3
[Btn]	Biotin
*	Phosphorothioate

### Sheet: Plasmids
Name	Backbone	Description	Reference
pFA6a	-	backbone of template cassettes	{Wach:1994ut}
pMaCTag-Zxy	pFA6a	see Table S2	This study
pMaM518	pFA6a	GS_linker-mNeongreen-SV40polyA-SV40promoter-ZeocinR-BGHpolyA-hU6promoter	This study
pMaM519	pFA6a	GS_linker-mNeongreen-SV40polyA-hU6promoter	This study
pMaM523	pFA6a	M1site(GS_linker)-mNeongreen-SV40polyA-loxP-SV40promoter-ZeocinR-BGHpolyA-hU6promoter-loxP-M2site	This study
pMaM526	pFA6a	M1site(GS_linker)-mNeongreen-SV40polyA-loxP-hU6promoter-loxP-M2site	This study
pMaM530	pFA6a	M1site(GS_linker)-mNeongreen(noATGs)-SV40polyA-loxP-hU6promoter-loxP-M2site	This study
pMaM541	pFA6a	M1site(GS_linker)-mNeongreen-SV40polyA-loxP-SV40promoter-PuromycinR-BGHpolyA-hU6promoter-loxP-M2site	This study
pMaM549	pFA6a	M1site(GS_linker)-mNeongreen(noATGs)-SV40polyA-loxP-SV40promoter-ZeocinR-BGHpolyA-hU6promoter-loxP-M2site	This study
pMaM550	pFA6a	M1site(GS_linker)-mNeongreen(noATGs)-SV40polyA-loxP-SV40promoter-PuromycinR-BGHpolyA-hU6promoter-loxP-M2site	This study
pMaM552	pFA6a	M1site(GS_linker)-mScarlet-i(noATG)-SV40polyA-loxP-SV40promoter-PuromycinR-BGHpolyA-hU6promoter-loxP-M2site	This study
pY016	pcDNA3.1	pcDNA3.1-hLbCpf1	{Zetsche:2015bp}
pY210	pcDNA3.1	pcDNA3.1-hAsCpf1(TYCV)	{Gao:2017gn}
pY220	pcDNA3.1	pcDNA3.1-hAsCpf1(TATV)	{Gao:2017gn}
pY230	pcDNA3.1	pcDNA3.1-hLbCpf1(TYCV)	{Gao:2017gn}

### Sheet: Used in Figures
Figure	Template	Gene	Forward oligo name	Reverse oligo name
1d	pMaM519	CANX	CANX-GS-linker.for	Ctag-gRNA-1-CANX-LbCpf1.rev
1d	pMaM519	RPN1	RPN1-GS-linker.for	Ctag-gRNA-1-RPN1-LbCpf1.rev
1d	pMaM519	ARF1	ARF1-GS-linker.for	Ctag-gRNA-1-ARF1-LbCpf1.rev
1d	pMaM519	HNRNPA1	HNRNPA1-GS-linker.for	Ctag-gRNA-1-HNRNPA1-LbCpf1.rev
1d	pMaM519	CLTC	CLTC-GS-linker.for	Ctag-gRNA-1-CLTC-LbCpf1.rev
1d	pMaM519	SSB	SSB-GS-linker.for	Ctag-gRNA-1-SSB-LbCpf1.rev
1d	pMaM519	PCNA	PCNA-GS-linker.for	Ctag-gRNA-1-PCNA-LbCpf1.rev
1d	pMaM519	HNRNPA3	HNRNPA3-GS-linker.for	Ctag-gRNA-1-HNRNPA3-LbCpf1.rev
1d	pMaM519	DDX21	DDX21-GS-linker.for	Ctag-gRNA-1-DDX21-LbCpf1.rev
1d	pMaM519	RPN2	RPN2-GS-linker.for	Ctag-gRNA-1-RPN2-LbCpf1.rev
1d	pMaM519	STT3A	STT3A-GS-linker.for	Ctag-gRNA-1-STT3A-LbCpf1.rev
1d	pMaM519	VDAC1	VDAC1-GS-linker.for	Ctag-gRNA-1-VDAC1-LbCpf1.rev
1d	pMaM519	STT3B	STT3B-GS-linker.for	Ctag-gRNA-1-STT3B-LbCpf1.rev
1d	pMaM519	TOMM70	TOMM70-GS-linker.for	Ctag-gRNA-1-TOMM70-LbCpf1.rev
1d	pMaM519	TOMM20	TOMM20-GS-linker.for	Ctag-gRNA-1-TOMM20-LbCpf1.rev
1d	pMaM519	SLC25A17	SLC25A17-GS-linker.for	Ctag-gRNA-1-SLC25A17-LbCpf1.rev
1e	pMaM519	CANX	CANX-GS-linker.for	Ctag-gRNA-1-CANX-LbCpf1.rev
1e	pMaM519	HNRNPA1	HNRNPA1-GS-linker.for	Ctag-gRNA-1-HNRNPA1-LbCpf1.rev
1e	pMaM519	PCNA	PCNA-GS-linker.for	Ctag-gRNA-1-PCNA-LbCpf1.rev
1e	pMaM519	TOMM20	TOMM20-GS-linker.for	Ctag-gRNA-1-TOMM20-LbCpf1.rev
1f	pMaM519	HNRNPA1	HNRNPA1-GS-linker.for	Ctag-gRNA-1-HNRNPA1-LbCpf1.rev
1f	pMaM519	HNRNPA1	HNRNPA1-GS-linker.for	Ctag-gRNA-1-HNRNPA1-LbCpf1.rev
1f	pMaM519	HNRNPA1	HNRNPA1-GS-linker.for	Ctag-no_gRNA-HNRNPA1.rev
1f	pMaM519	HNRNPA1	GS-linker.for	Ctag-gRNA-no_homol-HNRNPA1.rev
1f	pMaM519	HNRNPA1	GS-linker.for	U6pr-Cpf1handle.rev
1f	pMaM519	HNRNPA1	HNRNPA1-GS-linker.for	Ctag-CANX_gRNA-HNRNPA1.rev
1f	pMaM519	HNRNPA1	U6pr.for	Ctag-gRNA-no_homol-HNRNPA1.rev
2b	pMaM519	RPN2	RPN2-GS-linker.for	Ctag-gRNA-1-RPN2-LbCpf1.rev
2b	pMaM519	STT3A	STT3A-GS-linker.for	Ctag-gRNA-1-STT3A-LbCpf1.rev
2b	pMaM519	TOMM70	TOMM70-GS-linker.for	Ctag-gRNA-1-TOMM70-LbCpf1.rev
2b	pMaM519	TOMM20	TOMM20-GS-linker.for	Ctag-gRNA-1-TOMM20-LbCpf1.rev
2c	pMaM526/530	CANX	CANX-GS-linker.for	Ctag-CANX-LbCpf1.rev2
2c	pMaM526/530	HNRNPA1	HNRNPA1-GS-linker.for	Ctag-HNRNPA1-LbCpf1.rev2
2c	pMaM526/530	CLTC	CLTC-GS-linker.for	Ctag-CLTC-LbCpf1.rev2
2c	pMaM526/530	PCNA	PCNA-GS-linker.for	Ctag-PCNA-LbCpf1.rev2
2c	pMaM526/530	DDX21	DDX21-GS-linker.for	Ctag-DDX21-LbCpf1.rev2
2c	pMaM526/530	TOMM20	TOMM20-GS-linker.for	Ctag-TOMM20-LbCpf1.rev2
2d	pMaM523	HNRNPA1	HNRNPA1-GS-linker.for	Ctag-HNRNPA1-LbCpf1.rev2
2d	pMaM523	TOMM20	TOMM20-GS-linker.for	Ctag-TOMM20-LbCpf1.rev2
3a	pMaM530	HNRNPA1	HNRNPA1-GS-linker.for	Ctag-HNRNPA1-LbCpf1.rev2
3a	pMaM530	HNRNPA1	HNRNPA1-GS-linker-30.for	Ctag-HNRNPA1-LbCpf1-30.rev2
3a	pMaM530	HNRNPA1	HNRNPA1-GS-linker-45.for	Ctag-HNRNPA1-LbCpf1-45.rev2
3a	pMaM530	HNRNPA1	HNRNPA1-GS-linker-60.for	Ctag-HNRNPA1-LbCpf1.rev2
3a	pMaM530	HNRNPA1	HNRNPA1-GS-linker-75.for	Ctag-HNRNPA1-LbCpf1.rev2
3a	pMaM530	HNRNPA1	HNRNPA1-GS-linker.for	Ctag-HNRNPA1-LbCpf1.rev2
3b (A)	pMaM530	PCNA	PCNA-GS-linker.for	Ctag-PCNA-LbCpf1.rev2
3b (B)	pMaM530	PCNA	GS-linker.for	PCNA-LbCpf1-HgaI.rev2
3b (C/D)	pMaM530	PCNA	HgaI-PCNA-GS-linker.for	PCNA-LbCpf1-HgaI.rev2
3c	pMaM523	CANX	CANX-GS-linker.for	Ctag-CANX-LbCpf1.rev2
3c	pMaM523	HNRNPA1	HNRNPA1-GS-linker.for	Ctag-HNRNPA1-LbCpf1.rev2
3c	pMaM523	CLTC	CLTC-GS-linker.for	Ctag-CLTC-LbCpf1.rev2
3c	pMaM523	DDX21	DDX21-GS-linker.for	Ctag-DDX21-LbCpf1.rev2
3c	pMaM523	TOMM20	TOMM20-GS-linker.for	Ctag-TOMM20-LbCpf1.rev2
3c	pMaM523	HNRNPA1	M1-HNRNPA1-3S	M2-HNRNPA1-3S
3c	pMaM523	HNRNPA1	M1-HNRNPA1-10S	M2-HNRNPA1-10S
3c	pMaM523	HNRNPA1	M1-HNRNPA1-Biotin	M2-HNRNPA1-Biotin
3c	pMaM523	HNRNPA1	M1-HNRNPA1-Biotin-5S	M2-HNRNPA1-Biotin-5S
3c	pMaM523	HNRNPA1	M1-HNRNPA1-Biotin-5S-PAGE	M2-HNRNPA1-Biotin-5S-PAGE
3c	pMaM523	TOMM20	M1-TOMM20-3S	M2-TOMM20-3S
3c	pMaM523	TOMM20	M1-TOMM20-10S	M2-TOMM20-10S
3c	pMaM523	TOMM20	M1-TOMM20-Biotin	M2-TOMM20-Biotin
3c	pMaM523	TOMM20	M1-TOMM20-Biotin-5S	M2-TOMM20-Biotin-5S
3c	pMaM523	TOMM20	M1-TOMM20-Biotin-5S-PAGE	M2-TOMM20-Biotin-5S-PAGE
3c	pMaM523	TOMM20	TOMM20-GS-linker-PAGE.for	Ctag-TOMM20-LbCpf1-PAGE.rev2
3c	pMaM523	CANX	M1-CANX-Biotin-5S	M2-CANX-Biotin-5S
3c	pMaM523	CLTC	M1-CLTC-Biotin-5S	M2-CLTC-Biotin-5S
3c	pMaM523	DDX21	M1-DDX21-Biotin-5S	M2-DDX21-Biotin-5S
4	pMaM541	HNRNPA1	M1-HNRNPA1-Biotin-5S	M2-HNRNPA1-Biotin-5S
4	pMaM541	CANX	M1-CANX-Biotin-5S	M2-CANX-Biotin-5S
4	pMaM541	CLTC	M1-CLTC-Biotin-5S	M2-CLTC-Biotin-5S
5a	pMaM523	RPN1	RPN1-GS-linker.for	Ctag-RPN1-LbCpf1.rev2
5a	pMaM523	STT3A	STT3A-GS-linker.for	Ctag-STT3A-LbCpf1.rev2
5a	pMaM523	STT3B	STT3B-GS-linker.for	Ctag-STT3B-LbCpf1.rev2
5a	pMaM549/550	CANX	CANX-GS-linker.for	Ctag-CANX-LbCpf1.rev2
5a	pMaM549	HNRNPA1	HNRNPA1-GS-linker.for	Ctag-HNRNPA1-LbCpf1.rev2
5a	pMaM550	CLTC	CLTC-GS-linker.for	Ctag-CLTC-LbCpf1.rev2
5a	pMaM549/550	HIST1H2BC	HIST1H2BC-GS-linker.for	Ctag-HIST1H2BC-LbCpf1.rev2
5a	pMaM549	POM121	POM121-GS-linker.for	Ctag-POM121-LbCpf1-TYCV.rev2
5a	pMaM549	LMNB1	LMNB1-GS-linker.for	Ctag-LMNB1-LbCpf1.rev2
5a	pMaM549	VIM	VIM-GS-linker.for	Ctag-VIM-LbCpf1.rev2
5a	pMaM549	ACTN4	ACTN4-GS-linker.for	Ctag-ACTN4-LbCpf1-TYCV.rev2
5b	pMaM549/552	CANX	CANX-GS-linker.for	Ctag-CANX-LbCpf1.rev2
5b	pMaM549/552	HNRNPA1	HNRNPA1-GS-linker.for	Ctag-HNRNPA1-LbCpf1.rev2
5c	pMaM518	ARF1	ARF1-GS-linker.for	Ctag-gRNA-1-ARF1-LbCpf1.rev
5c	pMaM549/552	CANX	CANX-GS-linker.for	Ctag-CANX-LbCpf1.rev2
5c	pMaM549	HNRNPA1	HNRNPA1-GS-linker.for	Ctag-HNRNPA1-LbCpf1.rev2
5c	pMaM552	DDX21	DDX21-GS-linker.for	Ctag-DDX21-LbCpf1.rev2
5c	pMaM552	TOMM20	TOMM20-GS-linker.for	Ctag-TOMM20-LbCpf1.rev2
5c	pMaM552	POM121	POM121-GS-linker.for	Ctag-POM121-LbCpf1-TYCV.rev2
5c	pMaM549	LMNB1	LMNB1-GS-linker.for	Ctag-LMNB1-LbCpf1.rev2
6a	pMaM518	CANX	CANX-GS-linker.for	Ctag-gRNA-1-CANX-LbCpf1.rev
6a	pMaM518	HNRNPA1	HNRNPA1-GS-linker.for	Ctag-gRNA-1-HNRNPA1-LbCpf1.rev
6a	pMaM518	CLTC	CLTC-GS-linker.for	Ctag-gRNA-1-CLTC-LbCpf1.rev
6a	pMaM518	PCNA	PCNA-GS-linker.for	Ctag-gRNA-1-PCNA-LbCpf1.rev
6a	pMaM518	HNRNPA3	HNRNPA3-GS-linker.for	Ctag-gRNA-1-HNRNPA3-LbCpf1.rev
6a	pMaM518	DDX21	DDX21-GS-linker.for	Ctag-gRNA-1-DDX21-LbCpf1.rev
6a	pMaM518	TOMM20	TOMM20-GS-linker.for	Ctag-gRNA-1-TOMM20-LbCpf1.rev
6b	pMaM519	mCANX	mCANX-GS-linker.for	Ctag-mCANX-LbCpf1.rev
6b	pMaM519	mCLTC	mCLTC-GS-linker.for	Ctag-mCLTC-LbCpf1.rev
6b	pMaM519	mDDX21	mDDX21-GS-linker.for	Ctag-mDDX21-LbCpf1.rev
6b	pMaM519	mHNRNPA1	mHNRNPA1-GS-linker.for	Ctag-mHNRNPA1-AsCpf1-TATV.rev
6b	pMaM519	mHNRNPA3	mHNRNPA3-GS-linker.for	Ctag-mHNRNPA3-LbCpf1.rev
6b	pMaM519	mPCNA	mPCNA-GS-linker.for	Ctag-mPCNA-LbCpf1.rev
6b	pMaM519	mTOMM20	mTOMM20-GS-linker.for	Ctag-mTOMM20-AsCpf1-TATV.rev
6c	pMaM519	CANX	CANX-GS-linker.for	Ctag-gRNA-1-CANX-LbCpf1.rev
6c	pMaM519	RPN1	RPN1-GS-linker.for	Ctag-gRNA-1-RPN1-LbCpf1.rev
6c	pMaM519	ARF1	ARF1-GS-linker.for	Ctag-gRNA-1-ARF1-LbCpf1.rev
6c	pMaM519	HNRNPA1	HNRNPA1-GS-linker.for	Ctag-gRNA-1-HNRNPA1-LbCpf1.rev
6c	pMaM519	CLTC	CLTC-GS-linker.for	Ctag-gRNA-1-CLTC-LbCpf1.rev
6c	pMaM519	PCNA	PCNA-GS-linker.for	Ctag-gRNA-1-PCNA-LbCpf1.rev
6c	pMaM519	HNRNPA3	HNRNPA3-GS-linker.for	Ctag-gRNA-1-HNRNPA3-LbCpf1.rev
6c	pMaM519	DDX21	DDX21-GS-linker.for	Ctag-gRNA-1-DDX21-LbCpf1.rev
6c	pMaM519	TOMM20	TOMM20-GS-linker.for	Ctag-gRNA-1-TOMM20-LbCpf1.rev
6d	pMaM519	CANX	CANX-GS-linker.for	Ctag-gRNA-1-CANX-LbCpf1.rev
6d	pMaM519	HNRNPA1	HNRNPA1-GS-linker.for	Ctag-gRNA-1-HNRNPA1-LbCpf1.rev
6d	pMaM519	CLTC	CLTC-GS-linker.for	Ctag-gRNA-1-CLTC-LbCpf1.rev
6d	pMaM519	PCNA	PCNA-GS-linker.for	Ctag-gRNA-1-PCNA-LbCpf1.rev
6d	pMaM519	HNRNPA3	HNRNPA3-GS-linker.for	Ctag-gRNA-1-HNRNPA3-LbCpf1.rev
6d	pMaM519	DDX21	DDX21-GS-linker.for	Ctag-gRNA-1-DDX21-LbCpf1.rev
6d	pMaM519	TOMM20	TOMM20-GS-linker.for	Ctag-gRNA-1-TOMM20-LbCpf1.rev
7c	pMaM519	ARF1	ARF1-GS-linker.for	Ctag-gRNA-1-ARF1-LbCpf1.rev
7c	pMaM519	CLTC	CLTC-GS-linker.for	Ctag-gRNA-1-CLTC-LbCpf1.rev
7c	pMaM519	PCNA	PCNA-GS-linker.for	Ctag-gRNA-1-PCNA-LbCpf1.rev
7c	pMaM519	DDX21	DDX21-GS-linker.for	Ctag-gRNA-1-DDX21-LbCpf1.rev
7c	pMaM519	STT3B	STT3B-GS-linker.for	Ctag-gRNA-1-STT3B-LbCpf1.rev
7c	pMaM519	TOMM70	TOMM70-GS-linker.for	Ctag-gRNA-1-TOMM70-LbCpf1.rev
7c	pMaM519	ARF1	ARF1-GS-linker.for	Ctag-2-ARF1-LbCpf1-TYCV.rev
7c	pMaM519	CLTC	CLTC-GS-linker.for	Ctag-2-CLTC-LbCpf1-TYCV.rev
7c	pMaM519	PCNA	PCNA-GS-linker.for	Ctag-2-PCNA-AsCpf1-TATV.rev
7c	pMaM519	DDX21	DDX21-GS-linker.for	Ctag-2-DDX21-AsCpf1-TATV.rev
7c	pMaM519	STT3B	STT3B-GS-linker.for	Ctag-2-STT3B-AsCpf1-TATV.rev
7c	pMaM519	TOMM70	TOMM70-GS-linker.for	Ctag-2-TOMM70-AsCpf1-TATV.rev
7c	pMaM519	TOMM70	TOMM70-GS-linker.for	Ctag-3-TOMM70-LbCpf1-TYCV.rev
7c	pMaM519	TOMM70	TOMM70-GS-linker.for	Ctag-4-TOMM70-LbCpf1-TYCV.rev
7c	pMaM519	TOMM70	TOMM70-GS-linker.for	Ctag-5-TOMM70-LbCpf1-TYCV.rev
8b	pMaCTag-Zxy	HNRNPA1	HNRNPA1-GS-linker.for	Ctag-HNRNPA1-LbCpf1.rev2
S2	pMaM519	HNRNPA1	HNRNPA1-GS-linker.for	Ctag-gRNA-1-HNRNPA1-LbCpf1.rev
S2	pMaM519	HNRNPA1	HNRNPA1-GS-linker.for	Ctag-gRNA-1-HNRNPA1-LbCpf1.rev
S2	pMaM519	HNRNPA1	HNRNPA1-GS-linker.for	Ctag-CANX_gRNA-HNRNPA1.rev
S2	pMaM519	HNRNPA1	U6pr.for	Ctag-gRNA-no_homol-HNRNPA1.rev
S3a	pMaM523	HNRNPA1	HNRNPA1-GS-linker.for	Ctag-HNRNPA1-LbCpf1.rev2
S3a	pMaM523	TOMM20	TOMM20-GS-linker.for	Ctag-TOMM20-LbCpf1.rev2
S3b	pMaM523	HNRNPA1	HNRNPA1-GS-linker.for	Ctag-HNRNPA1-LbCpf1.rev2
S3b	pMaM523	TOMM20	TOMM20-GS-linker.for	Ctag-TOMM20-LbCpf1.rev2
S4			CANX-C-Seq-fwd (Primer_1)	CANX-C-Seq-rev (Primer_4)
S4			CANX-C-Seq-fwd (Primer_1)	Sps_integration_check_R_1 (Primer_2)
S4			U6prLbCpf1hl-seq-N6.fw (Primer_3)	CANX-C-Seq-rev (Primer_4)
S5	pMaM549/552	HNRNPA1	HNRNPA1-GS-linker.for	Ctag-HNRNPA1-LbCpf1.rev2
S6a	pMaM519	CANX	CANX-GS-linker.for	Ctag-gRNA-1-CANX-LbCpf1.rev
S6a	pMaM519	CLTC	CLTC-GS-linker.for	Ctag-gRNA-1-CLTC-LbCpf1.rev
S6a	pMaM519	PCNA	PCNA-GS-linker.for	Ctag-gRNA-1-PCNA-LbCpf1.rev
S6a	pMaM519	HNRNPA3	HNRNPA3-GS-linker.for	Ctag-gRNA-1-HNRNPA3-LbCpf1.rev
S6a	pMaM519	DDX21	DDX21-GS-linker.for	Ctag-gRNA-1-DDX21-LbCpf1.rev
S6a	pMaM519	TOMM20	TOMM20-GS-linker.for	Ctag-gRNA-1-TOMM20-LbCpf1.rev
S6b	pMaM518	CANX	CANX-GS-linker.for	Ctag-gRNA-1-CANX-LbCpf1.rev
S6b	pMaM518	HNRNPA1	HNRNPA1-GS-linker.for	Ctag-gRNA-1-HNRNPA1-LbCpf1.rev
S6b	pMaM518	CLTC	CLTC-GS-linker.for	Ctag-gRNA-1-CLTC-LbCpf1.rev
S6b	pMaM518	TOMM20	TOMM20-GS-linker.for	Ctag-gRNA-1-TOMM20-LbCpf1.rev
